# Analysing pneumococcal invasiveness using Bayesian models of pathogen progression rates

**DOI:** 10.1101/2021.09.01.458483

**Authors:** Alessandra Løchen, James E. Truscott, Nicholas J. Croucher

## Abstract

The disease burden attributable to opportunistic pathogens depends on their prevalence in asymptomatic colonisation and the rate at which they progress to cause symptomatic disease. Increases in infections caused by commensals can result from the emergence of “hyperinvasive” strains. Such pathogens can be identified through quantifying progression rates using matched samples of typed microbes from disease cases and healthy carriers. This study describes Bayesian models for analysing such datasets, implemented in an RStan package (https://github.com/nickjcroucher/progressionEstimation). The models converged on stable fits that accurately reproduced observations from meta-analyses of *Streptococcus pneumoniae* datasets. The estimates of invasiveness, the progression rate from carriage to invasive disease, in cases per carrier per year correlated strongly with the dimensionless values from meta-analysis of odds ratios when sample sizes were large. At smaller sample sizes, the Bayesian models produced more informative estimates. This identified historically rare but high-risk *S. pneumoniae* serotypes that could be problematic following vaccine-associated disruption of the bacterial population. The package allows for hypothesis testing through model comparisons with Bayes factors. Application to datasets in which strain and serotype information were available for *S. pneumoniae* found significant evidence for within-strain and within-serotype variation in invasiveness. The heterogeneous geographical distribution of these genotypes is therefore likely to contribute to differences in the impact of vaccination in between locations. Hence genomic surveillance of opportunistic pathogens is crucial for quantifying the effectiveness of public health interventions, and enabling ongoing meta-analyses that can identify new, highly invasive variants.

**Author summary:** Opportunistic pathogens are microbes that are commonly carried by healthy hosts, but can occasionally cause severe disease. The progression rate quantifies the risk of such a pathogen transitioning from a harmless commensal to causing a symptomatic infection. The incidence of infections caused by opportunistic pathogens can rise with the emergence of “hyperinvasive” strains, which have high progression rates. Therefore methods for calculating progression rates of different pathogen strains using surveillance data are crucial for rapidly identifying emerging infectious disease threats. Existing methods typically measure progression rates relative to the overall mix of microbes in the population, but these populations can vary substantially between locations and times, making the outputs challenging to combine across studies. This work presents a new method for estimating progression rates from surveillance data that generates values useful for modelling pathogen populations, even from relatively small sample sizes.
