## Supplementary material for "Analysing pneumococcal invasiveness using Bayesian models of pathogen progression rates": Dataset S1

### Sheet: Dataset_S1
Serotype	invasiveness	invasiveness_lower	invasiveness_upper
1	0.0173698	0.00988827	0.0314916
13	0.000645016	0.000178737	0.00208457
14	0.00426382	0.00258347	0.00705686
20	0.000770227	0.000201507	0.00253355
3	0.002045	0.00122538	0.00347599
31	0.00049194	0.000169216	0.00128479
37	8.86072e-05	3.93248e-06	0.00056525
38	0.000882588	0.000377784	0.00199235
4	0.00192411	0.000994446	0.00367351
5	0.00732476	0.00295658	0.0185831
8	0.00192825	0.000878503	0.00413325
10A	0.000722799	0.000401664	0.00131795
11A	6.76186e-05	3.11737e-05	0.000138889
15A	0.000417635	0.000218828	0.000801101
15B/C	0.000350592	0.000207952	0.000592271
16F	0.000399579	0.000187084	0.00080534
17F	0.000386059	0.000174735	0.000820032
19A	0.00155419	0.00100703	0.00241077
19F	0.000646611	0.000388492	0.00107247
21	0.000200977	8.56047e-05	0.00044429
22F	0.00103457	0.000582377	0.0018704
23A	0.000159497	8.14876e-05	0.00030528
23B	0.000261009	0.000139605	0.000480491
23F	0.000695691	0.000407551	0.00118345
34	0.000101734	2.18067e-05	0.000328347
35B	0.000130922	5.61939e-05	0.000280727
6A	0.000436391	0.000258465	0.00074087
6B	0.000753117	0.000454444	0.00126211
6C	8.41504e-05	3.31974e-05	0.000197093
7F	0.00958808	0.0056407	0.0167243
18A	0.000197771	2.27932e-05	0.0010173
18C	0.00273942	0.00147135	0.00519296
19B	1.20979e-05	1.12617e-06	0.00045519
24F	0.00223171	0.00104259	0.00483253
25A	0.00164507	0.000581545	0.00491045
28A	0.00295772	0.000178016	0.120581
29	6.41851e-05	3.00662e-06	0.000493117
35F	0.000150394	6.57086e-05	0.00032634
42	1.67286e-05	1.14601e-06	0.000760942
7C	0.000396388	0.000110928	0.00121561
9V	0.00206871	0.00109355	0.00391228
10B	0.000516163	8.69662e-05	0.00256696
12F	0.00605978	0.00279621	0.0142397
15F	0.000170898	2.18516e-05	0.000851006
18B	0.00126504	0.000240406	0.00662833
18F	0.000735523	6.56211e-05	0.00705782
35C	0.000689462	1.54925e-05	0.0320108
9N	0.000529106	0.000219139	0.00122295
28F	0.0006166	5.88133e-05	0.00539088
33F	0.00134309	0.000706468	0.00259746
40	0.00136814	3.01993e-05	0.0603788
12B	0.000810147	7.59594e-05	0.00733666
24B	0.00345107	0.000440367	0.0380166
45	1.50975e-05	1.13447e-06	0.000888974
46	0.0453084	0.00447203	0.639424
9A	0.000333438	1.08775e-05	0.0042654
9L	0.00268929	0.000187086	0.0393187
2	0.00389772	0.000251407	0.0506847
36	2.57472e-05	1.16482e-06	0.00173606
39	7.75137e-05	1.23916e-06	0.0163661
43	0.000135799	1.28568e-06	0.0490448
47	0.000143099	1.27852e-06	0.0526067
33A	1.85096e-05	1.15814e-06	0.000936701
10C	8.61609e-05	1.23734e-06	0.0213427
10F	2.15131e-05	1.1508e-06	0.00116035
22A	8.30854e-05	1.25854e-06	0.0208452
27	0.00449171	0.00108143	0.0182804
35A	1.49148e-05	1.15509e-06	0.000571987
19C	0.0100861	0.000216009	0.459094
11B	0.000784256	1.67145e-05	0.0382071
11F	1.76204e-05	1.15314e-06	0.00124305
24A	0.000319462	9.35315e-06	0.00609834
