## Supplementary material for "Analysing pneumococcal invasiveness using Bayesian models of pathogen progression rates": Dataset S2

### Sheet: Dataset_S2
Serotype	invasiveness	invasiveness_lower	invasiveness_upper
1	0.0198374	0.00777447	0.0576172
13	0.00608502	0.00133396	0.0303137
14	0.00137449	0.000633911	0.00315319
20	0.00603328	0.00196833	0.0202718
29	0.00995212	0.000197037	0.512892
3	0.00306785	0.00148813	0.00690325
31	0.0012286	0.00043302	0.00409051
34	0.000396525	0.000109799	0.00177646
37	0.000279068	6.39471e-05	0.00108452
38	0.00110844	0.000422144	0.00327381
4	0.00762023	0.00310702	0.0220555
8	0.0162943	0.00682462	0.045326
10A	0.000632593	0.000240559	0.0020254
10C	5.20472e-05	1.23083e-06	0.00939447
10F	0.00161864	0.000347644	0.0106535
11A	0.000590499	0.000271273	0.00147412
12F	0.0186327	0.00627576	0.083234
15A	0.000619863	0.000195819	0.0025943
15B/C	0.000104101	3.97729e-05	0.000285594
16F	0.000716353	0.000288167	0.00212735
17F	0.00178491	0.000599999	0.00687925
18C	0.00142929	0.000542022	0.00421496
19A	0.000959878	0.000448118	0.00244062
19F	0.000273882	0.000118369	0.000726931
21	8.87174e-05	2.25454e-05	0.000327146
22A	5.16588e-05	1.20362e-06	0.0087947
22F	0.00143443	0.000618455	0.00393317
23A	0.00019718	7.19758e-05	0.000566284
23B	0.000108863	1.84453e-05	0.000580049
27	7.90802e-05	2.92338e-06	0.0013302
33A	5.25861e-05	1.239e-06	0.00980219
33F	0.0013954	0.000476	0.00515679
35A	0.000345212	7.98402e-05	0.00167192
35B	0.000219019	7.91369e-05	0.000680235
35F	0.000140375	5.15495e-05	0.000396954
5	0.00691947	0.00137085	0.0482932
6B	0.000338157	0.00013433	0.00105391
7C	0.00135621	0.000308522	0.00899108
7F	0.0117849	0.00538173	0.0295893
9N	0.00265557	0.00101839	0.00768744
9V	0.00306381	0.00135022	0.00770412
12B	0.0299868	0.00278644	1.05579
18A	0.000553287	8.97958e-05	0.00475333
23F	0.00026595	0.000110191	0.000740976
24B	0.00199765	4.45812e-05	0.107245
24F	0.00218006	0.000507467	0.0117462
25F	0.00201769	4.07076e-05	0.107058
6A	0.000184308	7.42483e-05	0.000521011
6C	9.73466e-06	1.11603e-06	0.000330493
9A	0.00204863	4.28317e-05	0.124921
9L	0.0142041	0.00111732	0.583256
2	0.000891249	1.88449e-05	0.0559864
18B	7.80215e-06	1.10115e-06	0.000292713
