## Supplementary material for "Analysing pneumococcal invasiveness using Bayesian models of pathogen progression rates": Dataset S3

### Sheet: Dataset_S3
Serotype-strain combination	Serotype	Strain	serotype_invasiveness	serotype_invasiveness_lower	serotype_invasiveness_upper	strain_invasiveness	strain_invasiveness_lower	strain_invasiveness_upper
1_GPSC31	1	GPSC31	0.00204134	0.000259122	0.017115	1.13599	0.152452	9.62062
1_GPSC2	1	GPSC2	0.00204134	0.000259122	0.017115	0.877696	0.102386	6.99065
12F_GPSC26	12F	GPSC26	0.000652021	0.000174408	0.00279563	1.20078	0.258014	7.03915
12F_GPSC32	12F	GPSC32	0.000652021	0.000174408	0.00279563	0.958394	0.248343	3.5518
5_GPSC8	5	GPSC8	0.000599872	3.16803e-05	0.0113043	0.992999	0.0588241	17.2769
19A_GPSC24	19A	GPSC24	0.000170233	0.000103777	0.000281559	3.44573	1.65335	7.31758
7F_GPSC15	7F	GPSC15	0.000170431	3.56266e-05	0.000736849	3.39558	0.795447	17.6962
14_GPSC18	14	GPSC18	0.00021309	0.000111638	0.000411632	2.36755	1.09538	5.3754
12F_GPSC56	12F	GPSC56	0.000652021	0.000174408	0.00279563	0.702141	0.145567	2.88047
8_GPSC3	8	GPSC3	0.000386697	0.000127976	0.00121925	1.16365	0.505022	2.765
6B_GPSC41	6B	GPSC41	4.7757e-05	2.45926e-05	8.9993e-05	8.87917	4.0784	20.0124
19A_GPSC97	19A	GPSC97	0.000170233	0.000103777	0.000281559	2.4234	0.851267	8.44284
12F_GPSC55	12F	GPSC55	0.000652021	0.000174408	0.00279563	0.590194	0.054297	4.82898
19A_GPSC1	19A	GPSC1	0.000170233	0.000103777	0.000281559	2.15806	1.3082	3.60833
14_GPSC6	14	GPSC6	0.00021309	0.000111638	0.000411632	1.66134	0.89693	3.15196
33F_GPSC3	33F	GPSC3	0.000299473	9.02793e-05	0.00107035	1.16365	0.505022	2.765
19A_ST482	19A	ST482	0.000170233	0.000103777	0.000281559	1.95931	0.676784	8.08378
14_GPSC10	14	GPSC10	0.00021309	0.000111638	0.000411632	1.47495	0.712334	3.20648
18C_GPSC67	18C	GPSC67	0.000151941	5.74465e-05	0.000403057	1.87873	0.53629	9.10944
19A_GPSC5	19A	GPSC5	0.000170233	0.000103777	0.000281559	1.67157	0.989162	2.85925
19A_GPSC6	19A	GPSC6	0.000170233	0.000103777	0.000281559	1.66134	0.89693	3.15196
14_GPSC39	14	GPSC39	0.00021309	0.000111638	0.000411632	1.28646	0.594635	2.99321
8_GPSC98	8	GPSC98	0.000386697	0.000127976	0.00121925	0.686645	0.132138	2.92986
19A_GPSC10	19A	GPSC10	0.000170233	0.000103777	0.000281559	1.47495	0.712334	3.20648
19A_GPSC16	19A	GPSC16	0.000170233	0.000103777	0.000281559	1.34007	0.527537	3.64915
6A_GPSC41	6A	GPSC41	2.5218e-05	1.34938e-05	4.5045e-05	8.87917	4.0784	20.0124
18C_GPSC50	18C	GPSC50	0.000151941	5.74465e-05	0.000403057	1.41042	0.444356	5.0295
4_GPSC70	4	GPSC70	0.000179371	6.55167e-05	0.000516106	1.16422	0.318567	4.78388
18C_GPSC11	18C	GPSC11	0.000151941	5.74465e-05	0.000403057	1.35647	0.489384	3.93853
14_GPSC14	14	GPSC14	0.00021309	0.000111638	0.000411632	0.928477	0.490835	1.73405
4_GPSC27	4	GPSC27	0.000179371	6.55167e-05	0.000516106	1.08013	0.54687	2.15164
19A_GPSC27	19A	GPSC27	0.000170233	0.000103777	0.000281559	1.08013	0.54687	2.15164
18C_GPSC3	18C	GPSC3	0.000151941	5.74465e-05	0.000403057	1.16365	0.505022	2.765
19A_GPSC4	19A	GPSC4	0.000170233	0.000103777	0.000281559	0.973327	0.572525	1.65683
6B_GPSC24	6B	GPSC24	4.7757e-05	2.45926e-05	8.9993e-05	3.44573	1.65335	7.31758
19A_GPSC451	19A	GPSC451	0.000170233	0.000103777	0.000281559	0.963169	0.122348	7.65075
19A_GPSC324	19A	GPSC324	0.000170233	0.000103777	0.000281559	0.962654	0.121305	7.64537
7F_GPSC32	7F	GPSC32	0.000170431	3.56266e-05	0.000736849	0.958394	0.248343	3.5518
6B_GPSC13	6B	GPSC13	4.7757e-05	2.45926e-05	8.9993e-05	3.3294	1.72932	6.65329
19A_GPSC14	19A	GPSC14	0.000170233	0.000103777	0.000281559	0.928477	0.490835	1.73405
4_GPSC86	4	GPSC86	0.000179371	6.55167e-05	0.000516106	0.867388	0.0974347	7.20979
23F_GPSC5	23F	GPSC5	9.24726e-05	5.06117e-05	0.0001712	1.67157	0.989162	2.85925
3_GPSC1	3	GPSC1	6.86707e-05	2.2348e-05	0.000188376	2.15806	1.3082	3.60833
9V_GPSC6	9V	GPSC6	8.68256e-05	3.98494e-05	0.000192872	1.66134	0.89693	3.15196
33D_GPSC30	33D	GPSC30	0.000406328	3.86156e-05	0.00540354	0.35497	0.03885	2.10299
23F_GPSC20	23F	GPSC20	9.24726e-05	5.06117e-05	0.0001712	1.53241	0.36676	8.90661
22F_GPSC19	22F	GPSC19	9.91391e-05	2.68697e-05	0.000344127	1.42081	0.395623	5.96478
19A_GPSC17	19A	GPSC17	0.000170233	0.000103777	0.000281559	0.798907	0.442517	1.4304
28A_GPSC191	28A	GPSC191	0.000107013	1.04884e-05	0.00113689	1.25979	0.146884	14.2331
14_GPSC9	14	GPSC9	0.00021309	0.000111638	0.000411632	0.597712	0.280655	1.20864
25F_GPSC155	25F	GPSC155	0.000130279	2.30761e-06	0.0114767	0.97393	0.0588057	15.7946
10X_GPSC241	10X	GPSC241	0.000130059	2.64431e-06	0.0119423	0.975219	0.0558219	15.2749
33A_GPSC3	33A	GPSC3	0.000108116	3.0204e-06	0.00436451	1.16365	0.505022	2.765
18C_GPSC68	18C	GPSC68	0.000151941	5.74465e-05	0.000403057	0.816626	0.212633	2.87161
23F_GPSC16	23F	GPSC16	9.24726e-05	5.06117e-05	0.0001712	1.34007	0.527537	3.64915
18B_GPSC67	18B	GPSC67	6.40945e-05	2.23739e-06	0.00330301	1.87873	0.53629	9.10944
7F_GPSC56	7F	GPSC56	0.000170431	3.56266e-05	0.000736849	0.702141	0.145567	2.88047
9V_GPSC16	9V	GPSC16	8.68256e-05	3.98494e-05	0.000192872	1.34007	0.527537	3.64915
15A_GPSC168	15A	GPSC168	4.22403e-05	1.80856e-05	9.68674e-05	2.74814	0.627499	17.669
22F_GPSC3	22F	GPSC3	9.91391e-05	2.68697e-05	0.000344127	1.16365	0.505022	2.765
3_GPSC12	3	GPSC12	6.86707e-05	2.2348e-05	0.000188376	1.6498	0.583277	5.4789
6B_GPSC47	6B	GPSC47	4.7757e-05	2.45926e-05	8.9993e-05	2.33904	0.425497	19.4871
22F_GPSC448	22F	GPSC448	9.91391e-05	2.68697e-05	0.000344127	1.07489	0.128675	10.4096
19F_GPSC18	19F	GPSC18	4.49888e-05	2.7022e-05	7.4701e-05	2.36755	1.09538	5.3754
4_GPSC79	4	GPSC79	0.000179371	6.55167e-05	0.000516106	0.581028	0.152242	1.88062
23F_GPSC270	23F	GPSC270	9.24726e-05	5.06117e-05	0.0001712	1.1127	0.143091	9.37974
23F_GPSC113	23F	GPSC113	9.24726e-05	5.06117e-05	0.0001712	1.11214	0.140872	9.42441
19A_GPSC9	19A	GPSC9	0.000170233	0.000103777	0.000281559	0.597712	0.280655	1.20864
3_GPSC10	3	GPSC10	6.86707e-05	2.2348e-05	0.000188376	1.47495	0.712334	3.20648
14_GPSC7	14	GPSC7	0.00021309	0.000111638	0.000411632	0.464398	0.222332	0.930557
19A_GPSC79	19A	GPSC79	0.000170233	0.000103777	0.000281559	0.581028	0.152242	1.88062
19A_GPSC140	19A	GPSC140	0.000170233	0.000103777	0.000281559	0.572316	0.0717891	2.45238
19F_GPSC1	19F	GPSC1	4.49888e-05	2.7022e-05	7.4701e-05	2.15806	1.3082	3.60833
28A_GPSC365	28A	GPSC365	0.000107013	1.04884e-05	0.00113689	0.906608	0.0822888	9.40768
35D_GPSC160	35D	GPSC160	5.0983e-05	9.70077e-06	0.000260958	1.90246	0.598996	6.71141
28A_GPSC275	28A	GPSC275	0.000107013	1.04884e-05	0.00113689	0.89244	0.0750347	9.10584
23F_GPSC37	23F	GPSC37	9.24726e-05	5.06117e-05	0.0001712	1.02249	0.477648	2.22308
19F_ST483	19F	ST483	4.49888e-05	2.7022e-05	7.4701e-05	2.09402	0.554173	10.2226
38_GPSC38	38	GPSC38	0.00024086	3.07723e-05	0.00257752	0.382344	0.0379288	2.68685
3_GPSC51	3	GPSC51	6.86707e-05	2.2348e-05	0.000188376	1.29122	0.402425	4.72571
6A_GPSC24	6A	GPSC24	2.5218e-05	1.34938e-05	4.5045e-05	3.44573	1.65335	7.31758
23F_GPSC14	23F	GPSC14	9.24726e-05	5.06117e-05	0.0001712	0.928477	0.490835	1.73405
35D_GPSC5	35D	GPSC5	5.0983e-05	9.70077e-06	0.000260958	1.67157	0.989162	2.85925
6A_GPSC13	6A	GPSC13	2.5218e-05	1.34938e-05	4.5045e-05	3.3294	1.72932	6.65329
3_GPSC253	3	GPSC253	6.86707e-05	2.2348e-05	0.000188376	1.21063	0.211533	7.83684
9V_GPSC54	9V	GPSC54	8.68256e-05	3.98494e-05	0.000192872	0.952603	0.334215	2.63331
10F_GPSC30	10F	GPSC30	0.000232791	5.23361e-06	0.0165523	0.35497	0.03885	2.10299
6A_GPSC76	6A	GPSC76	2.5218e-05	1.34938e-05	4.5045e-05	3.23022	1.0291	10.2403
18A_GPSC95	18A	GPSC95	8.29985e-05	1.94578e-06	0.00674136	0.976321	0.0579095	15.3216
29_GPSC145	29	GPSC145	8.25124e-05	1.94797e-06	0.00676175	0.971435	0.0558181	15.2956
27_GPSC226	27	GPSC226	8.20616e-05	1.99775e-06	0.0074527	0.96649	0.0565436	15.3148
10A_GPSC326	10A	GPSC326	5.02778e-05	1.46341e-05	0.000173906	1.50656	0.1863	15.2235
23F_GPSC330	23F	GPSC330	9.24726e-05	5.06117e-05	0.0001712	0.817985	0.100083	4.71381
19F_GPSC5	19F	GPSC5	4.49888e-05	2.7022e-05	7.4701e-05	1.67157	0.989162	2.85925
23F_GPSC170	23F	GPSC170	9.24726e-05	5.06117e-05	0.0001712	0.810856	0.103164	4.46976
19F_GPSC6	19F	GPSC6	4.49888e-05	2.7022e-05	7.4701e-05	1.66134	0.89693	3.15196
3_GPSC234	3	GPSC234	6.86707e-05	2.2348e-05	0.000188376	1.04945	0.128798	9.58139
6C_GPSC24	6C	GPSC24	2.00287e-05	8.16684e-06	4.5698e-05	3.44573	1.65335	7.31758
23B_GPSC5	23B	GPSC5	4.10359e-05	1.61538e-05	9.82818e-05	1.67157	0.989162	2.85925
35B_GPSC13	35B	GPSC13	2.05729e-05	9.89637e-06	4.14225e-05	3.3294	1.72932	6.65329
14_GPSC238	14	GPSC238	0.00021309	0.000111638	0.000411632	0.320946	0.0446983	1.60923
16F_GPSC135	16F	GPSC135	3.8882e-05	1.15895e-05	0.000119499	1.75737	0.469538	8.45866
19F_GPSC205	19F	GPSC205	4.49888e-05	2.7022e-05	7.4701e-05	1.50009	0.303523	9.55693
6B_GPSC77	6B	GPSC77	4.7757e-05	2.45926e-05	8.9993e-05	1.41019	0.500087	4.22016
6B_GPSC297	6B	GPSC297	4.7757e-05	2.45926e-05	8.9993e-05	1.40891	0.187155	13.2743
17F_GPSC5	17F	GPSC5	4.01037e-05	1.06857e-05	0.000133838	1.67157	0.989162	2.85925
16F_GPSC46	16F	GPSC46	3.8882e-05	1.15895e-05	0.000119499	1.72383	0.444444	8.64639
6C_GPSC13	6C	GPSC13	2.00287e-05	8.16684e-06	4.5698e-05	3.3294	1.72932	6.65329
6C_GPSC76	6C	GPSC76	2.00287e-05	8.16684e-06	4.5698e-05	3.23022	1.0291	10.2403
16F_GPSC158	16F	GPSC158	3.8882e-05	1.15895e-05	0.000119499	1.65637	0.205103	17.6039
6B_GPSC192	6B	GPSC192	4.7757e-05	2.45926e-05	8.9993e-05	1.29493	0.365399	4.64229
23F_GPSC201	23F	GPSC201	9.24726e-05	5.06117e-05	0.0001712	0.668726	0.0852516	2.94569
6A_GPSC97	6A	GPSC97	2.5218e-05	1.34938e-05	4.5045e-05	2.4234	0.851267	8.44284
17F_GPSC10	17F	GPSC10	4.01037e-05	1.06857e-05	0.000133838	1.47495	0.712334	3.20648
19F_GPSC192	19F	GPSC192	4.49888e-05	2.7022e-05	7.4701e-05	1.29493	0.365399	4.64229
10A_GPSC35	10A	GPSC35	5.02778e-05	1.46341e-05	0.000173906	1.01434	0.242661	4.12224
10A_GPSC36	10A	GPSC36	5.02778e-05	1.46341e-05	0.000173906	1.00894	0.29358	3.37196
17F_GPSC459	17F	GPSC459	4.01037e-05	1.06857e-05	0.000133838	1.26396	0.15669	12.2766
17F_GPSC49	17F	GPSC49	4.01037e-05	1.06857e-05	0.000133838	1.25453	0.326923	5.43867
13_GPSC323	13	GPSC323	2.71139e-05	7.05919e-06	0.000111347	1.85039	0.225966	20.1886
23B_GPSC89	23B	GPSC89	4.10359e-05	1.61538e-05	9.82818e-05	1.19779	0.369591	3.73969
6B_GPSC37	6B	GPSC37	4.7757e-05	2.45926e-05	8.9993e-05	1.02249	0.477648	2.22308
6A_GPSC242	6A	GPSC242	2.5218e-05	1.34938e-05	4.5045e-05	1.92019	0.401992	11.4462
19F_ST309	19F	ST309	4.49888e-05	2.7022e-05	7.4701e-05	1.07341	0.33067	3.17754
16F_ST414	16F	ST414	3.8882e-05	1.15895e-05	0.000119499	1.21826	0.240637	5.91058
35D_GPSC59	35D	GPSC59	5.0983e-05	9.70077e-06	0.000260958	0.927275	0.331806	2.46234
13_GPSC447	13	GPSC447	2.71139e-05	7.05919e-06	0.000111347	1.7389	0.214113	18.8885
9V_GPSC22	9V	GPSC22	8.68256e-05	3.98494e-05	0.000192872	0.535746	0.224867	1.17652
6A_GPSC223	6A	GPSC223	2.5218e-05	1.34938e-05	4.5045e-05	1.7854	0.236843	17.8457
13_GPSC12	13	GPSC12	2.71139e-05	7.05919e-06	0.000111347	1.6498	0.583277	5.4789
17F_GPSC61	17F	GPSC61	4.01037e-05	1.06857e-05	0.000133838	1.11159	0.276509	4.77141
6B_GPSC14	6B	GPSC14	4.7757e-05	2.45926e-05	8.9993e-05	0.928477	0.490835	1.73405
19F_GPSC4	19F	GPSC4	4.49888e-05	2.7022e-05	7.4701e-05	0.973327	0.572525	1.65683
23F_GPSC7	23F	GPSC7	9.24726e-05	5.06117e-05	0.0001712	0.464398	0.222332	0.930557
18F_GPSC50	18F	GPSC50	3.03927e-05	1.76025e-06	0.000388123	1.41042	0.444356	5.0295
6A_GPSC5	6A	GPSC5	2.5218e-05	1.34938e-05	4.5045e-05	1.67157	0.989162	2.85925
19F_GPSC14	19F	GPSC14	4.49888e-05	2.7022e-05	7.4701e-05	0.928477	0.490835	1.73405
16F_GPSC114	16F	GPSC114	3.8882e-05	1.15895e-05	0.000119499	1.03323	0.257877	4.2934
15A_GPSC142	15A	GPSC142	4.22403e-05	1.80856e-05	9.68674e-05	0.950403	0.114151	6.06819
35B_GPSC233	35B	GPSC233	2.05729e-05	9.89637e-06	4.14225e-05	1.93642	0.246934	20.4602
15B/C_GPSC5	15B/C	GPSC5	2.37098e-05	1.22943e-05	4.38605e-05	1.67157	0.989162	2.85925
23F_GPSC329	23F	GPSC329	9.24726e-05	5.06117e-05	0.0001712	0.427322	0.0403273	2.82219
15B/C_GPSC6	15B/C	GPSC6	2.37098e-05	1.22943e-05	4.38605e-05	1.66134	0.89693	3.15196
35B_GPSC160	35B	GPSC160	2.05729e-05	9.89637e-06	4.14225e-05	1.90246	0.598996	6.71141
19F_GPSC119	19F	GPSC119	4.49888e-05	2.7022e-05	7.4701e-05	0.864188	0.117023	4.0551
23B_GPSC169	23B	GPSC169	4.10359e-05	1.61538e-05	9.82818e-05	0.938467	0.178904	4.12848
15B/C_GPSC25	15B/C	GPSC25	2.37098e-05	1.22943e-05	4.38605e-05	1.59923	0.728225	3.65233
6B_GPSC129	6B	GPSC129	4.7757e-05	2.45926e-05	8.9993e-05	0.791671	0.104367	3.67025
20A_GPSC255	20A	GPSC255	2.9469e-05	6.65638e-06	0.000103808	1.27747	0.235309	8.0487
15B/C_GPSC48	15B/C	GPSC48	2.37098e-05	1.22943e-05	4.38605e-05	1.5772	0.675179	3.83097
15B/C_GPSC200	15B/C	GPSC200	2.37098e-05	1.22943e-05	4.38605e-05	1.54077	0.205516	14.7263
9N_GPSC137	9N	GPSC137	1.5822e-05	3.53179e-06	5.59243e-05	2.29217	0.484384	16.0351
6B_GPSC111	6B	GPSC111	4.7757e-05	2.45926e-05	8.9993e-05	0.745276	0.155874	2.44028
10A_GPSC194	10A	GPSC194	5.02778e-05	1.46341e-05	0.000173906	0.692392	0.0827233	3.44615
35B_GPSC5	35B	GPSC5	2.05729e-05	9.89637e-06	4.14225e-05	1.67157	0.989162	2.85925
35B_GPSC6	35B	GPSC6	2.05729e-05	9.89637e-06	4.14225e-05	1.66134	0.89693	3.15196
15B/C_GPSC132	15B/C	GPSC132	2.37098e-05	1.22943e-05	4.38605e-05	1.42784	0.44554	4.52625
6A_GPSC16	6A	GPSC16	2.5218e-05	1.34938e-05	4.5045e-05	1.34007	0.527537	3.64915
6C_GPSC5	6C	GPSC5	2.00287e-05	8.16684e-06	4.5698e-05	1.67157	0.989162	2.85925
19F_GPSC159	19F	GPSC159	4.49888e-05	2.7022e-05	7.4701e-05	0.739374	0.154604	2.48259
6B_GPSC171	6B	GPSC171	4.7757e-05	2.45926e-05	8.9993e-05	0.690449	0.093269	2.81728
6C_GPSC352	6C	GPSC352	2.00287e-05	8.16684e-06	4.5698e-05	1.63464	0.215749	16.3437
6A_GPSC192	6A	GPSC192	2.5218e-05	1.34938e-05	4.5045e-05	1.29493	0.365399	4.64229
15B/C_GPSC11	15B/C	GPSC11	2.37098e-05	1.22943e-05	4.38605e-05	1.35647	0.489384	3.93853
6A_ST488	6A	ST488	2.5218e-05	1.34938e-05	4.5045e-05	1.24859	0.272651	5.6546
6A_GPSC64	6A	GPSC64	2.5218e-05	1.34938e-05	4.5045e-05	1.23982	0.394311	3.70632
19F_GPSC21	19F	GPSC21	4.49888e-05	2.7022e-05	7.4701e-05	0.690882	0.357779	1.30813
19F_GPSC90	19F	GPSC90	4.49888e-05	2.7022e-05	7.4701e-05	0.69032	0.235927	1.71654
18F_GPSC142	18F	GPSC142	3.03927e-05	1.76025e-06	0.000388123	0.950403	0.114151	6.06819
7C_GPSC93	7C	GPSC93	8.4186e-06	1.50477e-06	3.64364e-05	3.34116	0.639148	23.0908
17F_GPSC243	17F	GPSC243	4.01037e-05	1.06857e-05	0.000133838	0.700329	0.0809207	3.65474
11A_GPSC360	11A	GPSC360	1.49733e-05	5.96487e-06	3.60137e-05	1.84363	0.234783	19.1479
3_GPSC83	3	GPSC83	6.86707e-05	2.2348e-05	0.000188376	0.39693	0.0403909	2.66321
6A_GPSC27	6A	GPSC27	2.5218e-05	1.34938e-05	4.5045e-05	1.08013	0.54687	2.15164
6C_GPSC178	6C	GPSC178	2.00287e-05	8.16684e-06	4.5698e-05	1.35912	0.288979	6.7737
19A_GPSC102	19A	GPSC102	0.000170233	0.000103777	0.000281559	0.159293	0.0365488	0.743451
19F_GPSC9	19F	GPSC9	4.49888e-05	2.7022e-05	7.4701e-05	0.597712	0.280655	1.20864
15B/C_GPSC131	15B/C	GPSC131	2.37098e-05	1.22943e-05	4.38605e-05	1.10396	0.152293	6.57128
19F_GPSC316	19F	GPSC316	4.49888e-05	2.7022e-05	7.4701e-05	0.579086	0.0446492	3.98496
6B_GPSC471	6B	GPSC471	4.7757e-05	2.45926e-05	8.9993e-05	0.538787	0.0442724	3.66171
6B_GPSC185	6B	GPSC185	4.7757e-05	2.45926e-05	8.9993e-05	0.53788	0.0449832	3.16258
15A_GPSC9	15A	GPSC9	4.22403e-05	1.80856e-05	9.68674e-05	0.597712	0.280655	1.20864
11A_GPSC6	11A	GPSC6	1.49733e-05	5.96487e-06	3.60137e-05	1.66134	0.89693	3.15196
16F_GPSC207	16F	GPSC207	3.8882e-05	1.15895e-05	0.000119499	0.634211	0.0741092	3.2002
23B_GPSC9	23B	GPSC9	4.10359e-05	1.61538e-05	9.82818e-05	0.597712	0.280655	1.20864
15A_GPSC140	15A	GPSC140	4.22403e-05	1.80856e-05	9.68674e-05	0.572316	0.0717891	2.45238
6C_GPSC89	6C	GPSC89	2.00287e-05	8.16684e-06	4.5698e-05	1.19779	0.369591	3.73969
23A_GPSC116	23A	GPSC116	1.37078e-05	4.57273e-06	3.53785e-05	1.72879	0.358271	10.1267
16F_GPSC156	16F	GPSC156	3.8882e-05	1.15895e-05	0.000119499	0.605019	0.0448564	4.51867
15B/C_GPSC4	15B/C	GPSC4	2.37098e-05	1.22943e-05	4.38605e-05	0.973327	0.572525	1.65683
6C_GPSC45	6C	GPSC45	2.00287e-05	8.16684e-06	4.5698e-05	1.15086	0.213901	5.76365
23A_GPSC5	23A	GPSC5	1.37078e-05	4.57273e-06	3.53785e-05	1.67157	0.989162	2.85925
6B_GPSC52	6B	GPSC52	4.7757e-05	2.45926e-05	8.9993e-05	0.47943	0.118904	1.42277
15A_GPSC22	15A	GPSC22	4.22403e-05	1.80856e-05	9.68674e-05	0.535746	0.224867	1.17652
15B/C_GPSC133	15B/C	GPSC133	2.37098e-05	1.22943e-05	4.38605e-05	0.954052	0.250408	2.94795
19F_GPSC175	19F	GPSC175	4.49888e-05	2.7022e-05	7.4701e-05	0.480173	0.0925872	1.54142
9N_GPSC16	9N	GPSC16	1.5822e-05	3.53179e-06	5.59243e-05	1.34007	0.527537	3.64915
35B_GPSC36	35B	GPSC36	2.05729e-05	9.89637e-06	4.14225e-05	1.00894	0.29358	3.37196
23A_GPSC10	23A	GPSC10	1.37078e-05	4.57273e-06	3.53785e-05	1.47495	0.712334	3.20648
7C_GPSC18	7C	GPSC18	8.4186e-06	1.50477e-06	3.64364e-05	2.36755	1.09538	5.3754
21_GPSC11	21	GPSC11	1.43795e-05	3.465e-06	5.28193e-05	1.35647	0.489384	3.93853
35F_GPSC36	35F	GPSC36	1.9213e-05	3.71931e-06	8.22842e-05	1.00894	0.29358	3.37196
6C_GPSC29	6C	GPSC29	2.00287e-05	8.16684e-06	4.5698e-05	0.953303	0.132833	4.54213
35B_GPSC59	35B	GPSC59	2.05729e-05	9.89637e-06	4.14225e-05	0.927275	0.331806	2.46234
23B_GPSC7	23B	GPSC7	4.10359e-05	1.61538e-05	9.82818e-05	0.464398	0.222332	0.930557
35F_GPSC4	35F	GPSC4	1.9213e-05	3.71931e-06	8.22842e-05	0.973327	0.572525	1.65683
15A_GPSC179	15A	GPSC179	4.22403e-05	1.80856e-05	9.68674e-05	0.441694	0.0575198	1.84288
34_GPSC305	34	GPSC305	1.12335e-05	2.33889e-06	5.14255e-05	1.57653	0.207489	15.6117
11A_GPSC3	11A	GPSC3	1.49733e-05	5.96487e-06	3.60137e-05	1.16365	0.505022	2.765
6A_GPSC171	6A	GPSC171	2.5218e-05	1.34938e-05	4.5045e-05	0.690449	0.093269	2.81728
6B_GPSC30	6B	GPSC30	4.7757e-05	2.45926e-05	8.9993e-05	0.35497	0.03885	2.10299
20A_GPSC125	20A	GPSC125	2.9469e-05	6.65638e-06	0.000103808	0.557913	0.0657836	2.43555
15B/C_GPSC90	15B/C	GPSC90	2.37098e-05	1.22943e-05	4.38605e-05	0.69032	0.235927	1.71654
6A_GPSC513	6A	GPSC513	2.5218e-05	1.34938e-05	4.5045e-05	0.647774	0.0474119	4.86327
15B/C_X	15B/C	X	2.37098e-05	1.22943e-05	4.38605e-05	0.688016	0.050023	5.48403
7A_GPSC15	7A	GPSC15	4.73416e-06	1.07329e-06	0.000109204	3.39558	0.795447	17.6962
15A_GPSC278	15A	GPSC278	4.22403e-05	1.80856e-05	9.68674e-05	0.377226	0.0391997	2.25634
20A_GPSC22	20A	GPSC22	2.9469e-05	6.65638e-06	0.000103808	0.535746	0.224867	1.17652
15B/C_GPSC512	15B/C	GPSC512	2.37098e-05	1.22943e-05	4.38605e-05	0.659263	0.0489173	4.84313
15B/C_GPSC143	15B/C	GPSC143	2.37098e-05	1.22943e-05	4.38605e-05	0.654193	0.0473702	4.89578
20A_GPSC184	20A	GPSC184	2.9469e-05	6.65638e-06	0.000103808	0.521904	0.0420244	3.5533
9N_GPSC32	9N	GPSC32	1.5822e-05	3.53179e-06	5.59243e-05	0.958394	0.248343	3.5518
6C_GPSC111	6C	GPSC111	2.00287e-05	8.16684e-06	4.5698e-05	0.745276	0.155874	2.44028
35B_GPSC72	35B	GPSC72	2.05729e-05	9.89637e-06	4.14225e-05	0.709396	0.0498412	5.85904
6C_Y	6C	Y	2.00287e-05	8.16684e-06	4.5698e-05	0.718241	0.0487476	5.95015
7C_GPSC5	7C	GPSC5	8.4186e-06	1.50477e-06	3.64364e-05	1.67157	0.989162	2.85925
35B_GPSC467	35B	GPSC467	2.05729e-05	9.89637e-06	4.14225e-05	0.676269	0.0499406	5.30379
11A_GPSC14	11A	GPSC14	1.49733e-05	5.96487e-06	3.60137e-05	0.928477	0.490835	1.73405
13_GPSC52	13	GPSC52	2.71139e-05	7.05919e-06	0.000111347	0.47943	0.118904	1.42277
35B_GPSC75	35B	GPSC75	2.05729e-05	9.89637e-06	4.14225e-05	0.630716	0.0475908	4.27772
34_GPSC45	34	GPSC45	1.12335e-05	2.33889e-06	5.14255e-05	1.15086	0.213901	5.76365
15B/C_GPSC306	15B/C	GPSC306	2.37098e-05	1.22943e-05	4.38605e-05	0.529394	0.0445492	3.24531
23B_GPSC210	23B	GPSC210	4.10359e-05	1.61538e-05	9.82818e-05	0.302092	0.0378334	1.71245
35B_GPSC473	35B	GPSC473	2.05729e-05	9.89637e-06	4.14225e-05	0.598851	0.0471007	4.23666
11A_GPSC466	11A	GPSC466	1.49733e-05	5.96487e-06	3.60137e-05	0.721801	0.0489198	6.28812
16F_GPSC33	16F	GPSC33	3.8882e-05	1.15895e-05	0.000119499	0.272306	0.0644956	1.01832
21_GPSC514	21	GPSC514	1.43795e-05	3.465e-06	5.28193e-05	0.711882	0.0480889	6.45928
23A_GPSC468	23A	GPSC468	1.37078e-05	4.57273e-06	3.53785e-05	0.736458	0.0490721	6.8583
15B/C_GPSC88	15B/C	GPSC88	2.37098e-05	1.22943e-05	4.38605e-05	0.414863	0.0405398	2.36893
11A_GPSC163	11A	GPSC163	1.49733e-05	5.96487e-06	3.60137e-05	0.649788	0.0461148	5.05322
6A_GPSC38	6A	GPSC38	2.5218e-05	1.34938e-05	4.5045e-05	0.382344	0.0379288	2.68685
21_GPSC201	21	GPSC201	1.43795e-05	3.465e-06	5.28193e-05	0.668726	0.0852516	2.94569
34_GPSC34	34	GPSC34	1.12335e-05	2.33889e-06	5.14255e-05	0.81481	0.152179	3.90866
6B_GPSC126	6B	GPSC126	4.7757e-05	2.45926e-05	8.9993e-05	0.191275	0.034854	1.225
6A_GPSC30	6A	GPSC30	2.5218e-05	1.34938e-05	4.5045e-05	0.35497	0.03885	2.10299
15B/C_GPSC246	15B/C	GPSC246	2.37098e-05	1.22943e-05	4.38605e-05	0.373655	0.0386761	2.10146
9N_GPSC125	9N	GPSC125	1.5822e-05	3.53179e-06	5.59243e-05	0.557913	0.0657836	2.43555
11D_GPSC3	11D	GPSC3	7.52772e-06	1.1025e-06	0.000223747	1.16365	0.505022	2.765
34_GPSC470	34	GPSC470	1.12335e-05	2.33889e-06	5.14255e-05	0.747951	0.0505528	7.52086
6A_ST481	6A	ST481	2.5218e-05	1.34938e-05	4.5045e-05	0.320384	0.0386258	1.74196
11A_GPSC22	11A	GPSC22	1.49733e-05	5.96487e-06	3.60137e-05	0.535746	0.224867	1.17652
15F_GPSC132	15F	GPSC132	5.56004e-06	1.08471e-06	0.000104583	1.42784	0.44554	4.52625
21_GPSC99	21	GPSC99	1.43795e-05	3.465e-06	5.28193e-05	0.534488	0.0432664	3.58144
10A_GPSC40	10A	GPSC40	5.02778e-05	1.46341e-05	0.000173906	0.145207	0.033889	0.941941
36_GPSC3	36	GPSC3	5.93142e-06	1.08726e-06	0.000105815	1.16365	0.505022	2.765
23B_GPSC102	23B	GPSC102	4.10359e-05	1.61538e-05	9.82818e-05	0.159293	0.0365488	0.743451
34_GPSC254	34	GPSC254	1.12335e-05	2.33889e-06	5.14255e-05	0.576768	0.0444809	4.08936
23A_GPSC7	23A	GPSC7	1.37078e-05	4.57273e-06	3.53785e-05	0.464398	0.222332	0.930557
15A_GPSC40	15A	GPSC40	4.22403e-05	1.80856e-05	9.68674e-05	0.145207	0.033889	0.941941
7C_GPSC194	7C	GPSC194	8.4186e-06	1.50477e-06	3.64364e-05	0.692392	0.0827233	3.44615
12B_GPSC218	12B	GPSC218	8.35099e-06	1.10117e-06	0.000534898	0.689091	0.0453521	8.25564
31_GPSC57	31	GPSC57	7.00733e-06	1.13802e-06	0.000156261	0.752179	0.0511406	6.09988
37_GPSC123	37	GPSC123	7.43772e-06	1.09245e-06	0.000378571	0.656553	0.0437144	7.71355
46_GPSC38	46	GPSC38	1.26241e-05	1.12942e-06	0.000937652	0.382344	0.0379288	2.68685
7C_GPSC92	7C	GPSC92	8.4186e-06	1.50477e-06	3.64364e-05	0.573288	0.0449147	4.10092
25A_GPSC38	25A	GPSC38	1.26083e-05	1.12332e-06	0.00104677	0.382344	0.0379288	2.68685
35A_GPSC43	35A	GPSC43	3.89463e-06	1.08352e-06	3.34254e-05	1.20884	0.13602	10.1179
24_GPSC206	24	GPSC206	7.18105e-06	1.10425e-06	0.000321128	0.651528	0.0436636	7.42019
10B_GPSC358	10B	GPSC358	5.61671e-06	1.07773e-06	0.000141711	0.770019	0.0493118	9.3609
35F_GPSC126	35F	GPSC126	1.9213e-05	3.71931e-06	8.22842e-05	0.191275	0.034854	1.225
36_GPSC9	36	GPSC9	5.93142e-06	1.08726e-06	0.000105815	0.597712	0.280655	1.20864
15B/C_GPSC40	15B/C	GPSC40	2.37098e-05	1.22943e-05	4.38605e-05	0.145207	0.033889	0.941941
15F_GPSC9	15F	GPSC9	5.56004e-06	1.08471e-06	0.000104583	0.597712	0.280655	1.20864
35A_GPSC199	35A	GPSC199	3.89463e-06	1.08352e-06	3.34254e-05	0.791361	0.051634	9.01475
35A_GPSC259	35A	GPSC259	3.89463e-06	1.08352e-06	3.34254e-05	0.729111	0.0494004	7.56874
22A_GPSC40	22A	GPSC40	1.73882e-05	1.14588e-06	0.00138544	0.145207	0.033889	0.941941
19B_GPSC4	19B	GPSC4	2.57752e-06	1.04252e-06	2.0701e-05	0.973327	0.572525	1.65683
19B_GPSC91	19B	GPSC91	2.57752e-06	1.04252e-06	2.0701e-05	0.882968	0.055145	11.6577
19B_GPSC469	19B	GPSC469	2.57752e-06	1.04252e-06	2.0701e-05	0.882133	0.0536787	11.8526
35A_GPSC22	35A	GPSC22	3.89463e-06	1.08352e-06	3.34254e-05	0.535746	0.224867	1.17652
10B_GPSC30	10B	GPSC30	5.61671e-06	1.07773e-06	0.000141711	0.35497	0.03885	2.10299
19B_GPSC276	19B	GPSC276	2.57752e-06	1.04252e-06	2.0701e-05	0.710278	0.0489681	6.43535
NT_GPSC133	NT	GPSC133	1.74179e-06	1.02175e-06	7.50174e-06	0.954052	0.250408	2.94795
NT_GPSC397	NT	GPSC397	1.74179e-06	1.02175e-06	7.50174e-06	0.894817	0.0548739	12.2467
NT_GPSC148	NT	GPSC148	1.74179e-06	1.02175e-06	7.50174e-06	0.813616	0.0526523	8.68221
NT_GPSC211	NT	GPSC211	1.74179e-06	1.02175e-06	7.50174e-06	0.810078	0.050428	8.42902
NT_GPSC258	NT	GPSC258	1.74179e-06	1.02175e-06	7.50174e-06	0.807816	0.049577	8.66813
NT_GPSC60	NT	GPSC60	1.74179e-06	1.02175e-06	7.50174e-06	0.738438	0.0487511	6.4207
NT_GPSC81	NT	GPSC81	1.74179e-06	1.02175e-06	7.50174e-06	0.725904	0.053575	5.40318
NT_GPSC306	NT	GPSC306	1.74179e-06	1.02175e-06	7.50174e-06	0.529394	0.0445492	3.24531
